# BayesENproteomics: Bayesian elastic nets for quantification of proteoforms in complex samples

**DOI:** 10.1101/295527

**Authors:** Venkatesh Mallikarjun, Stephen M. Richardson, Joe Swift

**Affiliations:** Wellcome Centre for Cell-Matrix Research; Division of Cell Matrix Biology and Regenerative Medicine, School of Biological Sciences, Faculty of Biology, Medicine and Health, Manchester Academic Health Science Centre, University of Manchester, M13 9PL, UK

**Keywords:** Label-free proteomics, post translational modification, Bayesian linear regression, primary cells and tissue, Markov chain Monte Carlo

## Abstract

Multivariate regression modelling provides a statistically powerful means of quantifying the effects of a given treatment while compensating for sources of variation and noise, such as variability between human donors and the behaviour of different peptides during mass spectrometry. However, methods to quantify endogenous post-translational modifications (PTMs) are typically reliant on summary statistical methods that fail to consider sources of variability such as changes in levels of the parent protein. Here, we compare three multivariate regression methods, including a novel Bayesian elastic net algorithm (BayesENproteomics) that enables assessment of relative protein abundances while also quantifying identified PTMs for each protein. We tested the ability of these methods to accurately quantify expression of proteins in a mixed-species benchmark experiment, and to quantify synthetic PTMs induced by stable isotope labelling. Finally, we extended our regression pipeline to calculate fold changes at the pathway level, providing a complement to commonly used enrichment analysis. Our results show that BayesENproteomics can quantify changes to protein levels across a broad dynamic range while also accurately quantifying PTM and pathway-level fold changes. Raw data has been deposited to the ProteomeXchange with identifiers PXD012784, PXD012782 and PXD012772. BayesENproteomics is available for Matlab: www.github.com/VenkMallikarjun/BayesENproteomics and Python3: www.github.com/VenkMallikarjun/BENPPy
