## Supplementary Table 2 for "BayesENproteomics: Bayesian elastic nets for quantification of proteoforms in complex samples"

### Sheet: 20190229_MixedHumanMouse_Mouse_
				MSC25:MEF75/MSC75:MEF25	MSC50:MEF50/MSC75:MEF25	MSC25:MEF75/MSC50:MEF50
Reactome pathways	number	overUnder	pvalue	fdr	fdr	fdr
Metabolism (R-MMU-1430728)	27	+	0.475	1.08	0.95	0.793
Immune System (R-MMU-168256)	23	+	0.914	1.02	1.04	0.982
Developmental Biology (R-MMU-1266738)	20	-	0.215	1.31	1	0.906
Formation of the cornified envelope (R-MMU-6809371)	16	-	0.164	1.33	0.973	0.742
Hemostasis (R-MMU-109582)	16	-	0.484	1.1	1.1	0.946
Keratinization (R-MMU-6805567)	16	-	0.164	1.29	0.969	0.732
Signal Transduction (R-MMU-162582)	16	-	0.807	1.04	1.08	0.944
Innate Immune System (R-MMU-168249)	15	+	0.37	0.924	3.13	0.901
Platelet activation, signaling and aggregation (R-MMU-76002)	14	-	0.706	1.03	1.07	0.794
Response to elevated platelet cytosolic Ca2+ (R-MMU-76005)	12	-	0.536	1.13	1.06	0.786
Platelet degranulation (R-MMU-114608)	12	-	0.536	1.12	1.06	0.778
Metabolism of proteins (R-MMU-392499)	11	-	0.192	1.46	1	0.761
Post-translational protein modification (R-MMU-597592)	10	-	0.162	1.35	1.05	0.917
Neutrophil degranulation (R-MMU-6798695)	10	0	1	1	1.05	0.834
Extracellular matrix organization (R-MMU-1474244)	10	-	0.597	0.984	1.06	0.861
Muscle contraction (R-MMU-397014)	9	-	0.942	1	1.08	0.908
Metabolism of lipids (R-MMU-556833)	9	+	0.2	1.3	1.07	1.26
Degradation of the extracellular matrix (R-MMU-1474228)	8	-	0.545	1	0.972	0.992
Adaptive Immune System (R-MMU-1280218)	8	-	0.501	1.09	0.972	0.761
Post-translational protein phosphorylation (R-MMU-8957275)	7	-	0.585	1.01	1.07	0.935
Metabolism of carbohydrates (R-MMU-71387)	7	-	0.861	0.999	0.968	0.92
Vesicle-mediated transport (R-MMU-5653656)	7	-	0.353	0.907	0.997	0.89
Regulation of Insulin-like Growth Factor (IGF) transport and uptake by Insulin-like Growth Factor Binding Proteins (IGFBPs) (R-MMU-381426)	7	-	0.585	1.01	1.06	0.931
Striated Muscle Contraction (R-MMU-390522)	7	-	0.71	1.03	1.08	0.806
Transport of small molecules (R-MMU-382551)	6	-	0.704	1.03	0.944	1.03
Assembly of collagen fibrils and other multimeric structures (R-MMU-2022090)	6	+	0.946	1	1.06	0.752
Collagen formation (R-MMU-1474290)	6	+	0.946	0.999	1.06	0.744
Cellular responses to stress (R-MMU-2262752)	6	-	0.223	1.29	0.947	2.05
Signaling by Receptor Tyrosine Kinases (R-MMU-9006934)	6	+	0.591	1.01	1	0.709
The citric acid (TCA) cycle and respiratory electron transport (R-MMU-1428517)	6	+	0.712	1.03	0.956	0.909
Cellular responses to external stimuli (R-MMU-8953897)	6	-	0.223	1.27	0.94	1.91
Integrin cell surface interactions (R-MMU-216083)	5	+	0.796	1.05	1.05	0.707
Programmed Cell Death (R-MMU-5357801)	5	-	0.931	1.03	12.3	2.51
Apoptosis (R-MMU-109581)	5	-	0.931	1.03	8.19	2.01
ECM proteoglycans (R-MMU-3000178)	5	-	0.892	1	1.1	0.83
Detoxification of Reactive Oxygen Species (R-MMU-3299685)	5	-	0.356	0.906	0.964	0.732
Collagen degradation (R-MMU-1442490)	5	-	0.922	1.03	1.11	0.76
Binding and Uptake of Ligands by Scavenger Receptors (R-MMU-2173782)	4	-	0.334	1.1	0.994	0.87
Collagen chain trimerization (R-MMU-8948216)	4	+	0.89	1.01	1.05	0.724
Signaling by GPCR (R-MMU-372790)	4	+	0.858	1.01	0.977	9.58
Signaling by Rho GTPases (R-MMU-194315)	4	-	0.314	1.1	0.932	0.921
GPCR downstream signalling (R-MMU-388396)	4	+	0.858	1	0.968	4.79
Signaling by MET (R-MMU-6806834)	4	+	0.508	1.09	0.971	1.25
Respiratory electron transport, ATP synthesis by chemiosmotic coupling, and heat production by uncoupling proteins. (R-MMU-163200)	4	-	0.408	0.963	1.28	0.959
G alpha (i) signalling events (R-MMU-418594)	4	+	0.858	1	0.959	3.19
Collagen biosynthesis and modifying enzymes (R-MMU-1650814)	4	+	0.89	1	1.04	0.713
Apoptotic execution phase (R-MMU-75153)	4	-	0.689	1.03	1.43	2.24
Axon guidance (R-MMU-422475)	4	-	0.978	1.01	1.15	2.69
RHO GTPase Effectors (R-MMU-195258)	4	-	0.314	1.09	0.924	0.917
Glucose metabolism (R-MMU-70326)	4	-	0.464	1.08	1.24	0.951
MET activates PTK2 signaling (R-MMU-8874081)	4	+	0.508	1.08	0.967	1.21
Fatty acid metabolism (R-MMU-8978868)	4	+	0.934	1	1.07	0.924
MET promotes cell motility (R-MMU-8875878)	4	+	0.508	1.08	0.963	1.17
Apoptotic cleavage of cellular proteins (R-MMU-111465)	4	-	0.689	1.02	1.38	2.06
Scavenging of heme from plasma (R-MMU-2168880)	4	-	0.334	1.09	0.987	0.866
Fcgamma receptor (FCGR) dependent phagocytosis (R-MMU-2029480)	3	+	0.597	0.979	1.33	0.869
Plasma lipoprotein assembly, remodeling, and clearance (R-MMU-174824)	3	+	0.786	1.04	0.951	0.769
Gene expression (Transcription) (R-MMU-74160)	3	-	0.987	1.01	1.08	0.92
Respiratory electron transport (R-MMU-611105)	3	-	0.543	1.01	1.21	0.971
Glycolysis (R-MMU-70171)	3	-	0.154	1.37	1.12	0.782
TP53 Regulates Metabolic Genes (R-MMU-5628897)	3	-	0.987	1	1.07	0.916
Caspase-mediated cleavage of cytoskeletal proteins (R-MMU-264870)	3	-	0.654	0.987	5.3	2.25
Non-integrin membrane-ECM interactions (R-MMU-3000171)	3	+	0.329	1.11	0.95	0.758
Cell surface interactions at the vascular wall (R-MMU-202733)	3	+	0.773	1.03	1.06	0.757
RNA Polymerase II Transcription (R-MMU-73857)	3	-	0.987	0.998	1.06	0.913
Membrane Trafficking (R-MMU-199991)	3	-	0.749	1.02	1.08	0.989
Platelet Aggregation (Plug Formation) (R-MMU-76009)	3	+	0.471	1.09	1.08	0.713
Generic Transcription Pathway (R-MMU-212436)	3	-	0.987	0.995	1.06	0.909
Plasma lipoprotein remodeling (R-MMU-8963899)	3	+	0.786	1.04	0.944	0.764
Metabolism of vitamins and cofactors (R-MMU-196854)	3	+	0.37	0.932	4.57	0.755
Metabolism of amino acids and derivatives (R-MMU-71291)	3	+	0.159	1.37	1.04	2.18
Gluconeogenesis (R-MMU-70263)	3	-	0.597	0.973	18.8	0.82
GP1b-IX-V activation signalling (R-MMU-430116)	3	-	0.631	0.958	1.05	0.986
Immunoregulatory interactions between a Lymphoid and a non-Lymphoid cell (R-MMU-198933)	3	+	0.329	1.1	0.943	0.75
MAPK family signaling cascades (R-MMU-5683057)	3	+	0.677	1.02	1.04	0.967
Transcriptional Regulation by TP53 (R-MMU-3700989)	3	-	0.987	0.991	1.05	0.905
Regulation of actin dynamics for phagocytic cup formation (R-MMU-2029482)	3	+	0.597	0.967	1.29	0.864
Class A/1 (Rhodopsin-like receptors) (R-MMU-373076)	2	+	0.953	1	1.09	1.85
NCAM signaling for neurite out-growth (R-MMU-375165)	2	-	0.738	1.02	0.966	0.794
Visual phototransduction (R-MMU-2187338)	2	+	0.844	1.05	1.11	1.01
Organelle biogenesis and maintenance (R-MMU-1852241)	2	-	0.271	1.13	0.978	0.817
Mitochondrial Fatty Acid Beta-Oxidation (R-MMU-77289)	2	+	0.984	1.01	1.08	0.914
mitochondrial fatty acid beta-oxidation of saturated fatty acids (R-MMU-77286)	2	+	0.984	1.01	1.08	0.911
RHO GTPases activate PAKs (R-MMU-5627123)	2	-	0.0703	9.38	1.04	2.35
MAPK1/MAPK3 signaling (R-MMU-5684996)	2	-	0.623	0.961	1.22	0.937
Signaling by PDGF (R-MMU-186797)	2	-	0.738	1.01	0.958	0.784
GPCR ligand binding (R-MMU-500792)	2	+	0.953	0.998	1.09	1.74
Smooth Muscle Contraction (R-MMU-445355)	2	+	0.582	1.02	1.76	2.06
Retinoid metabolism and transport (R-MMU-975634)	2	+	0.844	1.05	1.09	0.986
HDL remodeling (R-MMU-8964058)	2	-	0.542	1.01	1.08	0.912
Triglyceride metabolism (R-MMU-8979227)	2	+	0.279	1.15	1.04	0.774
Asparagine N-linked glycosylation (R-MMU-446203)	2	-	0.145	1.94	1.1	0.892
Triglyceride catabolism (R-MMU-163560)	2	+	0.279	1.13	1.03	0.765
MHC class II antigen presentation (R-MMU-2132295)	2	-	0.306	1.09	1.08	0.727
Pyruvate metabolism and Citric Acid (TCA) cycle (R-MMU-71406)	2	+	0.0673	18	1.07	0.888
Peptide ligand-binding receptors (R-MMU-375276)	2	+	0.953	0.994	1.08	1.65
Glycosaminoglycan metabolism (R-MMU-1630316)	2	+	0.937	1	1.19	0.78
RAF/MAP kinase cascade (R-MMU-5673001)	2	-	0.623	0.956	1.2	0.934
Platelet Adhesion to exposed collagen (R-MMU-75892)	2	+	0.595	1.01	1.09	0.804
G alpha (q) signalling events (R-MMU-416476)	2	+	0.953	0.99	1.07	1.56
NCAM1 interactions (R-MMU-419037)	2	-	0.738	1.01	0.951	0.756
Cell junction organization (R-MMU-446728)	2	-	0.398	0.965	0.926	0.884
Toll-Like Receptors Cascades (R-MMU-168898)	2	+	0.491	1.07	0.925	0.943
Crosslinking of collagen fibrils (R-MMU-2243919)	2	+	0.595	1.01	1.08	0.799
Plasma lipoprotein assembly (R-MMU-8963898)	2	+	0.844	1.04	1.08	0.964
Anchoring fibril formation (R-MMU-2214320)	2	+	0.595	1	1.07	0.795
Cell Cycle (R-MMU-1640170)	2	-	0.813	1.04	0.944	0.892
Chylomicron assembly (R-MMU-8963888)	2	+	0.844	1.04	1.07	0.943
Cell-Cell communication (R-MMU-1500931)	2	-	0.398	0.956	0.919	0.879
Chylomicron remodeling (R-MMU-8963901)	2	+	0.844	1.03	1.05	0.923
GPVI-mediated activation cascade (R-MMU-114604)	2	+	0.595	0.993	1.07	0.79
MAP2K and MAPK activation (R-MMU-5674135)	2	-	0.623	0.95	1.18	0.93
Metabolism of steroids (R-MMU-8957322)	2	+	0.595	0.987	1.05	1.1
Metabolism of fat-soluble vitamins (R-MMU-6806667)	2	+	0.844	1.03	1.04	0.903
Ion influx/efflux at host-pathogen interface (R-MMU-6803544)	1	+	0.209	1.33	1.06	0.766
Interferon Signaling (R-MMU-913531)	1	-	0.0993	4.42	3.19	0.807
Chondroitin sulfate/dermatan sulfate metabolism (R-MMU-1793185)	1	-	0.557	1.02	1.2	1.12
Glycogen breakdown (glycogenolysis) (R-MMU-70221)	1	+	0.371	0.918	0.981	1.16
Chk1/Chk2(Cds1) mediated inactivation of Cyclin B:Cdk1 complex (R-MMU-75035)	1	+	0.539	1.12	1.06	0.885
mitochondrial fatty acid beta-oxidation of unsaturated fatty acids (R-MMU-77288)	1	-	0.889	1.02	1	0.773
TP53 Regulates Transcription of Cell Cycle Genes (R-MMU-6791312)	1	+	0.539	1.11	1.05	0.868
Antigen activates B Cell Receptor (BCR) leading to generation of second messengers (R-MMU-983695)	1	-	0.801	1.05	0.933	0.862
Beta oxidation of myristoyl-CoA to lauroyl-CoA (R-MMU-77285)	1	+	0.867	1	1.2	0.783
Recruitment of mitotic centrosome proteins and complexes (R-MMU-380270)	1	-	0.342	1.1	1.04	0.874
Regulation of PLK1 Activity at G2/M Transition (R-MMU-2565942)	1	-	0.342	1.09	1.04	0.867
Heparan sulfate/heparin (HS-GAG) metabolism (R-MMU-1638091)	1	-	0.557	1.01	1.18	1.09
AURKA Activation by TPX2 (R-MMU-8854518)	1	-	0.342	1.07	1.03	0.86
Biological oxidations (R-MMU-211859)	1	-	0.0937	6.25	3.71	0.77
CS/DS degradation (R-MMU-2024101)	1	-	0.557	1.01	1.17	1.06
COPI-mediated anterograde transport (R-MMU-6807878)	1	-	0.342	1.06	1.03	0.853
Apoptotic cleavage of cell adhesion proteins (R-MMU-351906)	1	-	0.978	1.01	1	0.935
GRB2:SOS provides linkage to MAPK signaling for Integrins (R-MMU-354194)	1	+	0.615	0.989	1.27	0.749
ABC-family proteins mediated transport (R-MMU-382556)	1	-	0.288	1.15	1.08	0.792
Integrin alphaIIb beta3 signaling (R-MMU-354192)	1	+	0.615	0.983	1.25	0.737
Beta oxidation of lauroyl-CoA to decanoyl-CoA-CoA (R-MMU-77310)	1	+	0.867	0.998	1.18	0.778
Complex I biogenesis (R-MMU-6799198)	1	-	0.0883	7.86	0.939	2.36
Trafficking and processing of endosomal TLR (R-MMU-1679131)	1	-	0.615	0.977	1.08	0.916
Synthesis of Ketone Bodies (R-MMU-77111)	1	+	0.131	2.34	1.06	1.49
Signaling by ROBO receptors (R-MMU-376176)	1	-	0.933	1.03	1.01	0.792
Antigen processing-Cross presentation (R-MMU-1236975)	1	-	0.264	1.24	1.23	0.943
ER-Phagosome pathway (R-MMU-1236974)	1	-	0.264	1.21	1.2	0.939
Utilization of Ketone Bodies (R-MMU-77108)	1	+	0.131	2.19	1.05	1.41
Loss of Nlp from mitotic centrosomes (R-MMU-380259)	1	-	0.342	1.05	1.03	0.846
Cristae formation (R-MMU-8949613)	1	-	0.539	1.1	0.942	0.966
Signaling by WNT (R-MMU-195721)	1	-	0.933	1.02	0.999	0.786
Synthesis of 12-eicosatetraenoic acid derivatives (R-MMU-2142712)	1	-	0.252	1.37	0.955	0.794
Bile acid and bile salt metabolism (R-MMU-194068)	1	+	0.845	1.03	1.08	0.803
Erythrocytes take up carbon dioxide and release oxygen (R-MMU-1237044)	1	-	0.146	1.86	1.19	0.799
Keratan sulfate/keratin metabolism (R-MMU-1638074)	1	+	0.485	1.09	0.966	0.823
Cell Cycle Checkpoints (R-MMU-69620)	1	+	0.539	1.09	1.04	0.851
A tetrasaccharide linker sequence is required for GAG synthesis (R-MMU-1971475)	1	-	0.557	0.999	1.15	1.03
PCP/CE pathway (R-MMU-4086400)	1	-	0.933	1.02	0.993	0.781
Formation of ATP by chemiosmotic coupling (R-MMU-163210)	1	-	0.539	1.08	0.935	0.962
Dissolution of Fibrin Clot (R-MMU-75205)	1	-	0.219	1.3	1.76	0.773
Intrinsic Pathway for Apoptosis (R-MMU-109606)	1	+	0.539	1.07	1.03	0.834
Signaling by the B Cell Receptor (BCR) (R-MMU-983705)	1	-	0.801	1.04	0.925	0.855
Metabolism of RNA (R-MMU-8953854)	1	+	0.154	1.72	2.92	0.888
ChREBP activates metabolic gene expression (R-MMU-163765)	1	+	0.199	1.47	1.72	0.936
Formyl peptide receptors bind formyl peptides and many other ligands (R-MMU-444473)	1	+	0.0993	3.79	6.63	0.737
Mitochondrial biogenesis (R-MMU-1592230)	1	-	0.539	1.07	0.927	0.958
SEMA3A-Plexin repulsion signaling by inhibiting Integrin adhesion (R-MMU-399955)	1	+	0.615	0.972	1.23	0.725
Reversible hydration of carbon dioxide (R-MMU-1475029)	1	+	0.264	1.19	0.947	0.73
Elastic fibre formation (R-MMU-1566948)	1	+	0.759	1.02	1.08	0.885
Calnexin/calreticulin cycle (R-MMU-901042)	1	-	0.264	1.17	1.17	0.934
MAPK6/MAPK4 signaling (R-MMU-5687128)	1	+	0.154	1.65	2.7	0.884
Plasma lipoprotein clearance (R-MMU-8964043)	1	-	0.288	1.13	1.07	0.782
Butyrophilin (BTN) family interactions (R-MMU-8851680)	1	-	0.402	0.958	1.2	0.921
Laminin interactions (R-MMU-3000157)	1	-	0.716	1.03	1.17	0.744
O2/CO2 exchange in erythrocytes (R-MMU-1480926)	1	-	0.146	1.78	1.16	0.794
Citric acid cycle (TCA cycle) (R-MMU-71403)	1	+	0.315	1.08	1.12	1.31
Cell-extracellular matrix interactions (R-MMU-446353)	1	-	0.111	2.7	1.4	0.766
Branched-chain amino acid catabolism (R-MMU-70895)	1	+	0.131	2.06	1.05	1.35
Transport of vitamins, nucleosides, and related molecules (R-MMU-425397)	1	+	0.845	1.02	1.07	0.789
Metabolism of nucleotides (R-MMU-15869)	1	-	0.252	1.35	0.938	0.79
Dermatan sulfate biosynthesis (R-MMU-2022923)	1	-	0.557	0.992	1.13	1
Intracellular oxygen transport (R-MMU-8981607)	1	+	0.801	1.04	1.2	0.835
RHO GTPases activate PKNs (R-MMU-5625740)	1	+	0.539	1.06	1.02	0.818
Golgi-to-ER retrograde transport (R-MMU-8856688)	1	-	0.342	1.04	1.02	0.839
N-glycan trimming in the ER and Calnexin/Calreticulin cycle (R-MMU-532668)	1	-	0.264	1.15	1.14	0.93
Initial triggering of complement (R-MMU-166663)	1	+	0.737	1.05	1.11	0.832
Histidine catabolism (R-MMU-70921)	1	+	0.252	1.32	1.07	1.23
M Phase (R-MMU-68886)	1	-	0.342	1.03	1.02	0.825
Translocation of SLC2A4 (GLUT4) to the plasma membrane (R-MMU-1445148)	1	+	0.539	1.05	1	0.803
TP53 Regulates Transcription of Genes Involved in G2 Cell Cycle Arrest (R-MMU-6804114)	1	+	0.539	1.04	0.993	0.789
Cytokine Signaling in Immune system (R-MMU-1280215)	1	-	0.0993	3.31	2.51	0.796
Complement cascade (R-MMU-166658)	1	+	0.737	1.05	1.11	0.819
Transferrin endocytosis and recycling (R-MMU-917977)	1	-	0.823	1.05	0.999	0.813
Chondroitin sulfate biosynthesis (R-MMU-2022870)	1	-	0.557	0.986	1.12	0.977
Activation of BH3-only proteins (R-MMU-114452)	1	+	0.539	1.03	0.982	0.775
Transport of organic anions (R-MMU-879518)	1	+	0.845	1.02	1.07	0.785
HSP90 chaperone cycle for steroid hormone receptors (SHR) (R-MMU-3371497)	1	-	0.342	1.02	1.01	0.812
Anchoring of the basal body to the plasma membrane (R-MMU-5620912)	1	-	0.342	1	1.01	0.806
Mitotic Prometaphase (R-MMU-68877)	1	-	0.342	0.993	1	0.8
RHO GTPases Activate Formins (R-MMU-5663220)	1	-	0.933	1.01	0.986	0.776
Peroxisomal protein import (R-MMU-9033241)	1	+	0.933	1.01	1.36	1.26
Semaphorin interactions (R-MMU-373755)	1	+	0.615	0.966	1.21	0.713
Formation of Fibrin Clot (Clotting Cascade) (R-MMU-140877)	1	-	0.118	2.42	1.18	0.789
CD22 mediated BCR regulation (R-MMU-5690714)	1	-	0.801	1.03	0.917	0.847
HDL clearance (R-MMU-8964011)	1	-	0.288	1.12	1.07	0.773
Vitamin B5 (pantothenate) metabolism (R-MMU-199220)	1	+	0.199	1.43	1.65	0.932
Scavenging by Class A Receptors (R-MMU-3000480)	1	-	0.288	1.1	1.06	0.765
SLC-mediated transmembrane transport (R-MMU-425407)	1	+	0.845	1.01	1.06	0.78
Integration of energy metabolism (R-MMU-163685)	1	+	0.199	1.4	1.58	0.928
ER to Golgi Anterograde Transport (R-MMU-199977)	1	-	0.342	0.982	1	0.794
Purine catabolism (R-MMU-74259)	1	-	0.252	1.29	0.93	0.785
Erythrocytes take up oxygen and release carbon dioxide (R-MMU-1247673)	1	-	0.146	1.7	1.14	0.776
Toll Like Receptor 9 (TLR9) Cascade (R-MMU-168138)	1	+	0.139	1.95	1.7	0.985
Phase I - Functionalization of compounds (R-MMU-211945)	1	-	0.0937	5	3.3	0.763
Keratan sulfate degradation (R-MMU-2022857)	1	+	0.485	1.08	0.959	0.819
HDL assembly (R-MMU-8963896)	1	-	0.288	1.08	1.06	0.756
Keratan sulfate biosynthesis (R-MMU-2022854)	1	+	0.485	1.07	0.952	0.814
Integrin signaling (R-MMU-9006921)	1	+	0.615	0.96	1.19	0.703
Metabolism of polyamines (R-MMU-351202)	1	-	0.845	1.01	1.05	0.915
Pyruvate metabolism (R-MMU-70268)	1	+	0.111	2.48	4.01	0.809
AUF1 (hnRNP D0) binds and destabilizes mRNA (R-MMU-450408)	1	+	0.154	1.58	2.34	0.879
Scavenging by Class B Receptors (R-MMU-3000471)	1	-	0.288	1.07	1.05	0.748
Cilium Assembly (R-MMU-5617833)	1	-	0.342	0.972	0.997	0.788
Negative regulation of MAPK pathway (R-MMU-5675221)	1	-	0.23	1.28	0.992	0.762
Synthesis of 15-eicosatetraenoic acid derivatives (R-MMU-2142770)	1	-	0.252	1.27	0.921	0.781
Metabolism of water-soluble vitamins and cofactors (R-MMU-196849)	1	+	0.199	1.36	1.53	0.925
Creatine metabolism (R-MMU-71288)	1	-	0.845	1	1.04	0.911
G2/M Checkpoints (R-MMU-69481)	1	+	0.539	1.03	0.972	0.761
Antiviral mechanism by IFN-stimulated genes (R-MMU-1169410)	1	-	0.0993	2.95	2.19	0.786
Creation of C4 and C2 activators (R-MMU-166786)	1	+	0.737	1.04	1.1	0.782
Antigen Presentation: Folding, assembly and peptide loading of class I MHC (R-MMU-983170)	1	-	0.264	1.14	1.11	0.926
Fatty acyl-CoA biosynthesis (R-MMU-75105)	1	+	0.199	1.33	1.47	0.921
p130Cas linkage to MAPK signaling for integrins (R-MMU-372708)	1	+	0.615	0.955	1.17	0.692
Nucleobase catabolism (R-MMU-8956319)	1	-	0.252	1.25	0.913	0.776
Recycling of bile acids and salts (R-MMU-159418)	1	+	0.845	0.998	1.06	0.771
Mitotic G2-G2/M phases (R-MMU-453274)	1	-	0.342	0.962	0.993	0.776
Type I hemidesmosome assembly (R-MMU-446107)	1	+	0.696	1.03	1.07	0.875
Intra-Golgi and retrograde Golgi-to-ER traffic (R-MMU-6811442)	1	-	0.342	0.952	0.989	0.77
Molecules associated with elastic fibres (R-MMU-2129379)	1	+	0.759	1.02	1.05	0.88
ISG15 antiviral mechanism (R-MMU-1169408)	1	-	0.0993	2.65	2.06	0.776
Class I MHC mediated antigen processing & presentation (R-MMU-983169)	1	-	0.264	1.12	1.09	0.922
G2/M DNA damage checkpoint (R-MMU-69473)	1	+	0.539	1.02	0.962	0.748
Classical antibody-mediated complement activation (R-MMU-173623)	1	+	0.737	1.04	1.09	0.764
Cell Cycle, Mitotic (R-MMU-69278)	1	-	0.342	0.942	0.985	0.759
Iron uptake and transport (R-MMU-917937)	1	-	0.823	1.04	0.992	0.809
G2/M Transition (R-MMU-69275)	1	-	0.342	0.932	0.981	0.753
Protein methylation (R-MMU-8876725)	1	-	0.301	1.09	1.15	0.908
Vitamin D (calciferol) metabolism (R-MMU-196791)	1	+	0.576	1.01	1.18	1
Beta oxidation of octanoyl-CoA to hexanoyl-CoA (R-MMU-77348)	1	-	0.889	1.01	0.991	0.759
Beta oxidation of decanoyl-CoA to octanoyl-CoA-CoA (R-MMU-77346)	1	-	0.889	1.01	0.982	0.752
COPI-independent Golgi-to-ER retrograde traffic (R-MMU-6811436)	1	-	0.342	0.923	0.977	0.748
Arachidonic acid metabolism (R-MMU-2142753)	1	-	0.252	1.22	0.905	0.772
Transport to the Golgi and subsequent modification (R-MMU-948021)	1	-	0.342	0.914	0.973	0.742
Clathrin-mediated endocytosis (R-MMU-8856828)	1	-	0.823	1.04	0.985	0.804
Cargo recognition for clathrin-mediated endocytosis (R-MMU-8856825)	1	-	0.823	1.03	0.979	0.8
ABC transporters in lipid homeostasis (R-MMU-1369062)	1	-	0.288	1.05	1.04	0.739
Ketone body metabolism (R-MMU-74182)	1	+	0.131	1.95	1.04	1.29
Beta-catenin independent WNT signaling (R-MMU-3858494)	1	-	0.933	1	0.98	0.771
Intrinsic Pathway of Fibrin Clot Formation (R-MMU-140837)	1	-	0.118	2.24	1.15	0.782
Regulation of Complement cascade (R-MMU-977606)	1	+	0.737	1.03	1.09	0.737
Glycogen metabolism (R-MMU-8982491)	1	+	0.371	0.91	0.971	1.12
Signaling by VEGF (R-MMU-194138)	1	+	0.154	1.53	1.95	0.871
Activation of BAD and translocation to mitochondria (R-MMU-111447)	1	+	0.539	1.01	0.952	0.735
VEGFA-VEGFR2 Pathway (R-MMU-4420097)	1	+	0.154	1.47	1.85	0.867
Recruitment of NuMA to mitotic centrosomes (R-MMU-380320)	1	-	0.342	0.905	0.97	0.732
Antimicrobial peptides (R-MMU-6803157)	1	+	0.209	1.3	1.04	0.757
Regulation of mRNA stability by proteins that bind AU-rich elements (R-MMU-450531)	1	+	0.154	1.42	1.75	0.863
Centrosome maturation (R-MMU-380287)	1	-	0.342	0.896	0.966	0.727
Loss of proteins required for interphase microtubule organization·from the centrosome (R-MMU-380284)	1	-	0.342	0.887	0.962	0.722
Role of phospholipids in phagocytosis (R-MMU-2029485)	1	+	0.737	1.03	1.08	0.717
Histidine, lysine, phenylalanine, tyrosine, proline and tryptophan catabolism (R-MMU-6788656)	1	+	0.252	1.2	1.06	1.19
FCGR activation (R-MMU-2029481)	1	+	0.737	1.02	1.08	0.712
